# The origin and maintenance of supergenes contributing to ecological adaptation in Atlantic herring

**DOI:** 10.1101/2023.10.23.562618

**Authors:** Minal Jamsandekar, Mafalda S. Ferreira, Mats E. Pettersson, Edward Farell, Brian W. Davis, Leif Andersson

## Abstract

Chromosomal inversions are associated with local adaptation in many species. However, questions regarding how they are formed, maintained and impact various other evolutionary processes remain elusive. Here, using a large genomic dataset of long-read and short-read sequencing, we ask these questions in one of the most abundant vertebrates on Earth, the Atlantic herring. This species has four megabase-sized inversions associated with ecological adaptation that correlate with water temperature. The *S* and *N* inversion alleles at these four loci dominate in the southern and northern parts, respectively, of the species distribution in the North Atlantic Ocean. By determining breakpoint coordinates of the four inversions and the structural variations surrounding them, we hypothesize that these inversions are formed by ectopic recombination between duplicated sequences immediately outside of the inversions. We show that these are old inversions (>1 MY), albeit formed after the split between Atlantic herring and its sister species, the Pacific herring. They are yet to reach mutation-flux equilibrium, but the large *Ne* of herring combined with the common occurrence of opposite homozygotes across the species distribution has allowed effective purifying selection to prevent accumulation of genetic load and repeats within the inversions.
