## Supplementary table 3 for "The origin and maintenance of supergenes contributing to ecological adaptation in Atlantic herring"

### Sheet: gene list
Inversion	Gene stable ID	Gene start (bp)	Gene end (bp)	Strand	Gene name	Gene description
Chr6	ENSCHAG00000026421	22070563	22136108	1	ccdc102a	coiled-coil domain containing 102A
Chr6	ENSCHAG00000026432	22163625	22215112	1	dok4	docking protein 5
Chr6	ENSCHAG00000000254	22283771	22320979	1	prmt3	protein arginine methyltransferase 3
Chr6	ENSCHAG00000000393	22322918	22337328	1	slc6a5	solute carrier family 6 member 5
Chr6	ENSCHAG00000001429	22388294	22520311	1	NELL1	neural EGFL like 1
Chr6	ENSCHAG00000006035	22538135	22635103	-1	lrp4	low density lipoprotein receptor-related protein 4
Chr6	ENSCHAG00000009275	22565131	22582240	-1		cytoskeleton associated protein 5
Chr6	ENSCHAG00000009457	22723054	22755006	-1	MAPK8IP1	mitogen-activated protein kinase 8 interacting protein 1
Chr6	ENSCHAG00000009492	22761478	22789118	-1	CRY2	cryptochrome-2-like
Chr6	ENSCHAG00000010142	22790592	22793409	-1	slc35c1	solute carrier family 35 member C1
Chr6	ENSCHAG00000010152	22904373	22905641	1	CHST1	carbohydrate sulfotransferase 1
Chr6	ENSCHAG00000010161	22939966	22941265	1		guanylyl cyclase-activating protein 2-like
Chr6	ENSCHAG00000010323	22942975	22944629	1		guanylyl cyclase-activating protein 2-like
Chr6	ENSCHAG00000010328	22949673	22952885	1		retinal cone rhodopsin-sensitive cGMP 3',5'-cyclic phosphodiesterase subunit gamma-like
Chr6	ENSCHAG00000010344	22957405	22960023	1		guanylyl cyclase-activating protein 2-like
Chr6	ENSCHAG00000010352	22961717	22963921	1		guanylyl cyclase-activating protein 2-like
Chr6	ENSCHAG00000010556	23000463	23004607	1		Clupea harengus actin, alpha cardiac muscle 1-like (LOC105902989), mRNA.
Chr6	ENSCHAG00000010585	23015435	23130028	1	shank2a	SH3 and multiple ankyrin repeat domains 2a
Chr6	ENSCHAG00000011070	23132576	23147168	-1	cttn	cortactin
Chr6	ENSCHAG00000013547	23157143	23200261	-1	ppfia1	PTPRF interacting protein alpha 1
Chr6	ENSCHAG00000022309	23247161	23256656	1	arfgap2	ADP-ribosylation factor GTPase activating protein 2
Chr6	ENSCHAG00000022581	23258129	23261366	-1	si:ch211-71n6.4	liver carboxylesterase 1-like
Chr6	ENSCHAG00000022595	23263090	23266681	-1	pex16	peroxisomal biogenesis factor 16
Chr6	ENSCHAG00000022634	23297103	23345130	1	large2	LARGE xylosyl- and glucuronyltransferase 2
Chr6	ENSCHAG00000023121	23491042	23514959	1	kifc3	kinesin family member C3
Chr6	ENSCHAG00000023341	23517679	23528659	-1	wt1b	Wilms tumor protein homolog
Chr6	ENSCHAG00000023358	23538421	23543735	1	eif3m	eukaryotic translation initiation factor 3 subunit M
Chr6	ENSCHAG00000023387	23546001	23550218	1	prrg4	proline rich and Gla domain 4
Chr6	ENSCHAG00000023395	23551060	23566779	1	qser1	glutamine and serine rich 1
Chr6	ENSCHAG00000023431	23572986	23578302	1	depdc7a	DEP domain-containing protein 7-like
Chr6	ENSCHAG00000023488	23583336	23597683	-1	cstf3	cleavage stimulation factor subunit 3
Chr6	ENSCHAG00000024029	23598504	23601098	1	rps13	ribosomal protein S13
Chr6	ENSCHAG00000024036	23600148	23600368	1	SNORA73	Small nucleolar RNA SNORA73 family
Chr6	ENSCHAG00000024081	23614691	23703373	1	plekha7b	pleckstrin homology domain containing A7
Chr6	ENSCHAG00000024518	23714777	23871240	1	sox6	SRY-box transcription factor 6
Chr6	ENSCHAG00000024777	24019055	24032900	1	pde3b	phosphodiesterase 3B
Chr6	ENSCHAG00000024816	24040515	24082987	1	PHLPP2	PH domain and leucine rich repeat protein phosphatase 2
Chr6	ENSCHAG00000024864	24089969	24091264	-1	marveld3	MARVEL domain containing 3
Chr6	ENSCHAG00000024908	24092990	24117587	1	usp10	ubiquitin specific peptidase 10
Chr6	ENSCHAG00000025641	24127129	24144230	1	crispld2	cysteine-rich secretory protein LCCL domain containing 2
Chr6	ENSCHAG00000025733	24175521	24187324	-1	hnf4b	hepatic nuclear factor 4, beta
Chr6	ENSCHAG00000025742	24447221	24571140	1	zfhx3	zinc finger homeobox 3
Chr6	ENSCHAG00000025806	24740810	24759502	-1	dhx38	DEAH-box helicase 38
Chr6	ENSCHAG00000026159	24760425	24765774	-1	cyb5b	cytochrome b5-like
Chr6	ENSCHAG00000026161	24776097	24779382	-1	zgc:162592	probable G-protein coupled receptor 21
Chr6	ENSCHAG00000026164	24815412	24855481	-1	cpne7	copine-7-like
Chr6	ENSCHAG00000026227	24967160	24977721	1	zgc:153993	apoptosis regulator BAX-like
Chr6	ENSCHAG00000026232	24996098	24999659	1	fgf19	fibroblast growth factor 19
Chr12	ENSCHAG00000024128	17621759	17665790	-1
Chr12	ENSCHAG00000024439	17683372	17684899	1		oncostatin-M-like [Source:NCBI gene;Acc:105902627]
Chr12	ENSCHAG00000024455	17688791	17714935	-1	naa25	N(alpha)-acetyltransferase 25, NatB auxiliary subunit [Source:NCBI gene;Acc:105902628]
Chr12	ENSCHAG00000024528	17716097	17728004	-1	pitpnb	phosphatidylinositol transfer protein, beta [Source:ZFIN;Acc:ZDB-GENE-040426-895]
Chr12	ENSCHAG00000024537	17731225	17780150	-1
Chr12	ENSCHAG00000024560	17780603	17785532	-1		phospholipase A2 group III [Source:ZFIN;Acc:ZDB-GENE-051113-96]
Chr12	ENSCHAG00000024567	17788576	17797017	-1
Chr12	ENSCHAG00000024582	17823269	17824564	1	fut7	alpha-(1,3)-fucosyltransferase 9-like [Source:NCBI gene;Acc:105912637]
Chr12	ENSCHAG00000024586	17830534	17831553	1	fut7	alpha-(1,3)-fucosyltransferase 7-like [Source:NCBI gene;Acc:105912635]
Chr12	ENSCHAG00000024591	17834044	17837740	-1	pou5f3	POU domain, class 5, transcription factor 1-like [Source:NCBI gene;Acc:105912643]
Chr12	ENSCHAG00000024599	17842698	17866107	-1	npdc1a	neural proliferation, differentiation and control, 1a [Source:ZFIN;Acc:ZDB-GENE-031204-31]
Chr12	ENSCHAG00000024629	17871073	17885252	-1	si:ch211-282j22.3	si:ch211-282j22.3 [Source:ZFIN;Acc:ZDB-GENE-091113-49]
Chr12	ENSCHAG00000024745	17886494	17893476	1	slc31a2	solute carrier family 31 member 2 [Source:NCBI gene;Acc:105912638]
Chr12	ENSCHAG00000002697	17894642	17928228	-1	niban2a	niban apoptosis regulator 2a [Source:ZFIN;Acc:ZDB-GENE-070112-1222]
Chr12	ENSCHAG00000006686	17945309	17963606	1	stxbp1a	syntaxin binding protein 1a [Source:ZFIN;Acc:ZDB-GENE-050626-106]
Chr12	ENSCHAG00000008395	17966999	17983297	-1	akna	AT-hook transcription factor [Source:ZFIN;Acc:ZDB-GENE-091204-170]
Chr12	ENSCHAG00000008417	17991177	17992388	1
Chr12	ENSCHAG00000008457	17998027	18084572	-1	whrna	whirlin a [Source:ZFIN;Acc:ZDB-GENE-091118-27]
Chr12	ENSCHAG00000008870	18098102	18115626	-1	man1b1a	mannosidase, alpha, class 1B, member 1a [Source:ZFIN;Acc:ZDB-GENE-091116-34]
Chr12	ENSCHAG00000009515	18210941	18353966	-1	cacna1bb	calcium channel, voltage-dependent, N type, alpha 1B subunit, b [Source:ZFIN;Acc:ZDB-GENE-090514-4]
Chr12	ENSCHAG00000022747	18359976	18378082	-1	ehmt1b	euchromatic histone lysine methyltransferase 1 [Source:NCBI gene;Acc:105902570]
Chr12	ENSCHAG00000025627	18401761	18447585	-1	arrdc1b	arrestin domain containing 1b [Source:ZFIN;Acc:ZDB-GENE-080515-2]
Chr12	ENSCHAG00000025635	18448686	18452762	-1	glulc	glutamate-ammonia ligase (glutamine synthase) c [Source:ZFIN;Acc:ZDB-GENE-060929-540]
Chr12	ENSCHAG00000025636	18458189	18475849	-1
Chr12	ENSCHAG00000025669	18477687	18478790	-1	phpt1	phosphohistidine phosphatase 1 [Source:NCBI gene;Acc:105902502]
Chr12	ENSCHAG00000025674	18480494	18490510	-1	entpd2b	ectonucleoside triphosphate diphosphohydrolase 2b [Source:ZFIN;Acc:ZDB-GENE-061013-2]
Chr12	ENSCHAG00000025691	18500691	18532821	-1	grin1a	glutamate receptor, ionotropic, N-methyl D-aspartate 1a [Source:ZFIN;Acc:ZDB-GENE-051202-1]
Chr12	ENSCHAG00000025732	18541014	18558474	-1	zgc:92275	cholesterol desaturase daf-36-like [Source:NCBI gene;Acc:105902521]
Chr12	ENSCHAG00000025748	18562962	18629402	-1		bile salt-activated lipase-like [Source:NCBI gene;Acc:105902500]
Chr12	ENSCHAG00000025790	18572946	18620294	-1	gtf3c5	general transcription factor IIIC, polypeptide 5 [Source:ZFIN;Acc:ZDB-GENE-060810-66]
Chr12	ENSCHAG00000025801	18579994	18586567	-1	CEL	carboxyl ester lipase [Source:HGNC Symbol;Acc:HGNC:1848]
Chr12	ENSCHAG00000025807	18597000	18604085	-1	CEL	carboxyl ester lipase [Source:HGNC Symbol;Acc:HGNC:1848]
Chr12	ENSCHAG00000025824	18610475	18616076	-1	CEL	carboxyl ester lipase [Source:HGNC Symbol;Acc:HGNC:1848]
Chr12	ENSCHAG00000025834	18631977	18633578	-1
Chr12	ENSCHAG00000025837	18639694	18646102	-1	CEL	carboxyl ester lipase [Source:HGNC Symbol;Acc:HGNC:1848]
Chr12	ENSCHAG00000025842	18651933	18660725	-1	gtf3c5	general transcription factor IIIC, polypeptide 5 [Source:ZFIN;Acc:ZDB-GENE-060810-66]
Chr12	ENSCHAG00000025850	18670040	18675635	-1	gfi1b	growth factor independent 1B transcription repressor [Source:ZFIN;Acc:ZDB-GENE-091118-129]
Chr12	ENSCHAG00000025853	18678748	18715591	1	tsc1b	TSC complex subunit 1b [Source:ZFIN;Acc:ZDB-GENE-030131-3404]
Chr12	ENSCHAG00000025874	18762570	18767842	-1	gtf3c4	general transcription factor IIIC subunit 4 [Source:NCBI gene;Acc:105902574]
Chr12	ENSCHAG00000025878	18798851	18805101	-1	barhl1b	barH-like 1 homeobox protein [Source:NCBI gene;Acc:105902520]
Chr12	ENSCHAG00000025887	18846356	18856349	1	stom	stomatin [Source:NCBI gene;Acc:105902544]
Chr12	ENSCHAG00000025935	18860366	18884012	-1	gsna	gelsolin a [Source:ZFIN;Acc:ZDB-GENE-030131-9653]
Chr12	ENSCHAG00000026104	18991015	19103407	1	rxraa	retinoid X receptor, alpha a [Source:NCBI gene;Acc:555578]
Chr12	ENSCHAG00000026230	19111063	19120016	-1	wdr5	WD repeat domain 5 [Source:ZFIN;Acc:ZDB-GENE-040426-2082]
Chr12	ENSCHAG00000026243	19125170	19133452	1	brd3a	bromodomain containing 3a [Source:ZFIN;Acc:ZDB-GENE-030131-6141]
Chr12	ENSCHAG00000026248	19137001	19138344	1
Chr12	ENSCHAG00000026325	19145242	19366802	1	vav2	vav 2 guanine nucleotide exchange factor [Source:ZFIN;Acc:ZDB-GENE-091204-420]
Chr12	ENSCHAG00000027110	19380440	19380649	1
Chr12	ENSCHAG00000027125	19381750	19414522	-1	dnai1.2	dynein, axonemal, intermediate chain 1, paralog 2 [Source:ZFIN;Acc:ZDB-GENE-070112-1302]
Chr12	ENSCHAG00000027165	19417266	19437216	1	fam219aa	protein FAM219A [Source:NCBI gene;Acc:105902504]
Chr12	ENSCHAG00000027170	19440796	19452881	1	zgc:109965	zgc:109965 [Source:ZFIN;Acc:ZDB-GENE-050913-21]
Chr12	ENSCHAG00000027176	19459560	19472960	1	myorg	myogenesis regulating glycosidase (putative) [Source:NCBI gene;Acc:105902569]
Chr12	ENSCHAG00000027177	19846203	19932297	1
Chr12	ENSCHAG00000027179	19943851	19969813	-1	zgc:162344	zgc:162344 [Source:ZFIN;Acc:ZDB-GENE-030131-6058]
Chr12	ENSCHAG00000027182	19970155	19972835	1	tpgs2	tubulin polyglutamylase complex subunit 2 [Source:ZFIN;Acc:ZDB-GENE-040704-49]
Chr12	ENSCHAG00000027184	19973500	19978684	-1	aqp7	aquaporin-7-like [Source:NCBI gene;Acc:105902478]
Chr12	ENSCHAG00000027186	19986863	19992923	1	nop56	NOP56 ribonucleoprotein homolog [Source:ZFIN;Acc:ZDB-GENE-040109-1]
Chr12	ENSCHAG00000027193	19995350	20011329	-1	ubap2a	ubiquitin associated protein 2a [Source:ZFIN;Acc:ZDB-GENE-070424-16]
Chr12	ENSCHAG00000027198	20014547	20022301	-1	dcaf12	DDB1 and CUL4 associated factor 12 [Source:NCBI gene;Acc:570671]
Chr12	ENSCHAG00000027202	20028420	20029898	1
Chr12	ENSCHAG00000027203	20039774	20041089	1
Chr12	ENSCHAG00000027205	20045514	20047414	1
Chr12	ENSCHAG00000027206	20053321	20057215	1
Chr12	ENSCHAG00000027210	20056505	20059863	-1	glrx	glutaredoxin [Source:NCBI gene;Acc:105902541]
Chr12	ENSCHAG00000027215	20065187	20086509	-1	ell2	elongation factor, RNA polymerase II, 2 [Source:ZFIN;Acc:ZDB-GENE-030131-1717]
Chr12	ENSCHAG00000027226	20091833	20093058	-1	ABO	globoside alpha-1,3-N-acetylgalactosaminyltransferase 1-like [Source:NCBI gene;Acc:105902476]
Chr12	ENSCHAG00000027248	20102296	20121101	-1	pcsk1	proprotein convertase subtilisin/kexin type 1 [Source:ZFIN;Acc:ZDB-GENE-071009-1]
Chr12	ENSCHAG00000027335	20132630	20178024	1	cast	calpastatin [Source:ZFIN;Acc:ZDB-GENE-050810-2]
Chr12	ENSCHAG00000027341	20179658	20182019	-1
Chr12	ENSCHAG00000027345	20193377	20194898	-1
Chr12	ENSCHAG00000027346	20200931	20204529	-1
Chr12	ENSCHAG00000027349	20208592	20214468	1	CACFD1	calcium channel flower domain containing 1 [Source:NCBI gene;Acc:105902577]
Chr12	ENSCHAG00000027355	20217486	20222631	-1	rexo4	REX4 homolog, 3'-5' exonuclease [Source:ZFIN;Acc:ZDB-GENE-050411-124]
Chr12	ENSCHAG00000027362	20224898	20298234	1	fnbp1b	formin binding protein 1b [Source:ZFIN;Acc:ZDB-GENE-091117-6]
Chr12	ENSCHAG00000027384	20287196	20288090	1
Chr12	ENSCHAG00000027391	20398060	20417676	1
Chr12	ENSCHAG00000027400	20478182	20523469	1	olfm1b	olfactomedin 1b [Source:ZFIN;Acc:ZDB-GENE-040801-228]
Chr12	ENSCHAG00000027413	20648078	20651227	1	ppp1r26	protein phosphatase 1 regulatory subunit 26 [Source:NCBI gene;Acc:105902471]
Chr12	ENSCHAG00000027415	20654154	20656704	1	mrps2	mitochondrial ribosomal protein S2 [Source:NCBI gene;Acc:105902578]
Chr12	ENSCHAG00000027416	20663026	20668955	-1	dipk1b	divergent protein kinase domain 1B [Source:NCBI gene;Acc:105902548]
Chr12	ENSCHAG00000027419	20673086	20690037	1	agpat2	1-acyl-sn-glycerol-3-phosphate acyltransferase alpha-like [Source:NCBI gene;Acc:105902549]
Chr12	ENSCHAG00000027423	20694146	20708549	-1	egfl7	EGF-like-domain, multiple 7 [Source:ZFIN;Acc:ZDB-GENE-040429-2]
Chr12	ENSCHAG00000027434	20760967	20778190	-1	cdk5rap2	CDK5 regulatory subunit associated protein 2 [Source:ZFIN;Acc:ZDB-GENE-030131-6392]
Chr12	ENSCHAG00000027441	20788411	20790339	-1
Chr12	ENSCHAG00000027446	20864300	20870573	1	psmd5	proteasome 26S subunit, non-ATPase 5 [Source:ZFIN;Acc:ZDB-GENE-050417-28]
Chr12	ENSCHAG00000027461	20872293	20892046	-1	nup188	nucleoporin 188 [Source:ZFIN;Acc:ZDB-GENE-030131-7184]
Chr12	ENSCHAG00000027518	20893590	20895170	1	dolk	dolichol kinase [Source:NCBI gene;Acc:105902530]
Chr12	ENSCHAG00000027521	20897946	20903162	-1	phyhd1	phytanoyl-CoA dioxygenase domain containing 1 [Source:NCBI gene;Acc:492804]
Chr12	ENSCHAG00000027524	20907387	20912563	-1	lrrc8aa	leucine rich repeat containing 8 VRAC subunit A [Source:NCBI gene;Acc:105902551]
Chr12	ENSCHAG00000027525	20918927	20932189	1	dnlz	DNL-type zinc finger [Source:NCBI gene;Acc:791166]
Chr12	ENSCHAG00000027526	20920062	20932189	1	uck1	uridine-cytidine kinase 1 [Source:NCBI gene;Acc:447928]
Chr12	ENSCHAG00000027537	20927795	20950630	-1	rapgef1b	Rap guanine nucleotide exchange factor (GEF) 1b [Source:ZFIN;Acc:ZDB-GENE-040426-1001]
Chr12	ENSCHAG00000027553	20988164	21035012	-1	lmx1ba	LIM homeobox transcription factor 1-beta-like [Source:NCBI gene;Acc:105902565]
Chr12	ENSCHAG00000002360	21053918	21076794	-1	mvb12ba	multivesicular body subunit 12Ba [Source:NCBI gene;Acc:767667]
Chr12	ENSCHAG00000002486	21116350	21165457	-1
Chr12	ENSCHAG00000003113	21170656	21209747	1	mapkap1	MAPK associated protein 1 [Source:ZFIN;Acc:ZDB-GENE-041111-178]
Chr12	ENSCHAG00000003401	21223618	21226956	-1		uncharacterized protein C9orf172-like [Source:NCBI gene;Acc:105902467]
Chr12	ENSCHAG00000003414	21250295	21268056	-1	rabl6a	RAB, member RAS oncogene family-like 6a [Source:ZFIN;Acc:ZDB-GENE-030131-6174]
Chr12	ENSCHAG00000003456	21269296	21275334	1	unm_sa808	TNF receptor-associated factor 2-like [Source:NCBI gene;Acc:105902465]
Chr12	ENSCHAG00000003789	21277831	21318489	-1	zmp:0000000846	zmp:0000000846 [Source:ZFIN;Acc:ZDB-GENE-130530-849]
Chr12	ENSCHAG00000005341	21451568	21461709	-1	zgc:73226	zgc:73226 [Source:NCBI gene;Acc:402792]
Chr12	ENSCHAG00000005425	21462020	21466973	-1		elastase 3 like [Source:ZFIN;Acc:ZDB-GENE-060710-2]
Chr12	ENSCHAG00000006947	21470410	21473635	-1
Chr12	ENSCHAG00000006959	21476402	21498314	-1	MSI1	musashi RNA binding protein 1 [Source:NCBI gene;Acc:105902490]
Chr12	ENSCHAG00000007078	21506359	21510978	-1
Chr12	ENSCHAG00000007087	21517679	21541226	1
Chr12	ENSCHAG00000007098	21543239	21547606	1	crybb3	crystallin, beta B3 [Source:NCBI gene;Acc:553184]
Chr12	ENSCHAG00000007319	21550761	21553578	1		beta-crystallin B2-like [Source:NCBI gene;Acc:105902460]
Chr12	ENSCHAG00000007340	21555692	21601888	1
Chr12	ENSCHAG00000007441	21605008	21609893	1	rplp0	ribosomal protein lateral stalk subunit P0 [Source:NCBI gene;Acc:105902526]
Chr12	ENSCHAG00000007521	21610513	21617388	1	RAB35	ras-related protein Rab-35-like [Source:NCBI gene;Acc:105902527]
Chr12	ENSCHAG00000007548	21622540	21696670	1	cita	citron rho-interacting serine/threonine kinase a [Source:ZFIN;Acc:ZDB-GENE-130530-981]
Chr12	ENSCHAG00000007923	21698315	21718875	-1	MTMR3	myotubularin related protein 3 [Source:HGNC Symbol;Acc:HGNC:7451]
Chr12	ENSCHAG00000012465	21719566	21738767	-1		cut like homeobox 2 [Source:HGNC Symbol;Acc:HGNC:19347]
Chr12	ENSCHAG00000012477	21742653	21745295	1	myl2a	myosin, light chain 2a, regulatory, cardiac, slow [Source:ZFIN;Acc:ZDB-GENE-120917-2]
Chr12	ENSCHAG00000012545	21746557	21750387	-1
Chr12	ENSCHAG00000012555	21754947	21768869	1	PPP1CA	serine/threonine-protein phosphatase PP1-gamma catalytic subunit [Source:NCBI gene;Acc:105902522]
Chr12	ENSCHAG00000012781	21771664	21867464	-1	mcc	MCC regulator of WNT signaling pathway [Source:ZFIN;Acc:ZDB-GENE-141210-1]
Chr12	ENSCHAG00000014213	21869902	21884958	-1	rcl1	RNA terminal phosphate cyclase like 1 [Source:NCBI gene;Acc:105902572]
Chr12	ENSCHAG00000014340	21887648	21888449	-1	gng10	G protein subunit gamma 10 [Source:NCBI gene;Acc:105902489]
Chr12	ENSCHAG00000014357	21890683	21893523	-1	dnajc25	DnaJ heat shock protein family (Hsp40) member C25 [Source:NCBI gene;Acc:105902488]
Chr12	ENSCHAG00000014390	21896887	21898268	-1
Chr12	ENSCHAG00000014422	21899334	21908983	-1	ythdc1	YTH domain containing 1 [Source:ZFIN;Acc:ZDB-GENE-041114-114]
Chr12	ENSCHAG00000014640	21913238	21919130	-1
Chr12	ENSCHAG00000014655	21921559	21923184	-1
Chr12	ENSCHAG00000014663	21926658	21927636	-1
Chr12	ENSCHAG00000014696	21928595	21938779	1	capn12	calpain 12 [Source:ZFIN;Acc:ZDB-GENE-050419-245]
Chr12	ENSCHAG00000015083	21939373	21955220	-1
Chr12	ENSCHAG00000015116	21941610	21943776	-1
Chr12	ENSCHAG00000015224	21948595	21949830	-1
Chr12	ENSCHAG00000015248	21955478	21956359	-1
Chr12	ENSCHAG00000015258	21956998	21962183	-1	fktn	fukutin [Source:ZFIN;Acc:ZDB-GENE-070410-96]
Chr12	ENSCHAG00000015366	21963681	21988154	-1	fsd1l	fibronectin type III and SPRY domain containing 1-like [Source:ZFIN;Acc:ZDB-GENE-070501-9]
Chr12	ENSCHAG00000017362	21988645	22009782	1	ift74	intraflagellar transport 74 [Source:NCBI gene;Acc:105902571]
Chr12	ENSCHAG00000017585	21990753	21992072	-1
Chr12	ENSCHAG00000017643	22014366	22034206	1	tek	TEK tyrosine kinase, endothelial [Source:NCBI gene;Acc:30747]
Chr12	ENSCHAG00000019422	22037864	22059779	-1	MOB3B	MOB kinase activator 3B [Source:NCBI gene;Acc:105902499]
Chr12	ENSCHAG00000019441	22071410	22075330	-1	THAP1	THAP domain containing 1 [Source:NCBI gene;Acc:105902450]
Chr12	ENSCHAG00000019450	22096239	22097291	-1	june	transcription factor AP-1-like [Source:NCBI gene;Acc:105902506]
Chr12	ENSCHAG00000019456	22167417	22173586	-1	rnf170	ring finger protein 170 [Source:NCBI gene;Acc:105902556]
Chr12	ENSCHAG00000019544	22173697	22207331	1	HOOK3	hook microtubule tethering protein 3 [Source:NCBI gene;Acc:105902555]
Chr12	ENSCHAG00000021321	22221860	22275126	-1	TRABD2A	TraB domain containing 2A [Source:HGNC Symbol;Acc:HGNC:27013]
Chr12	ENSCHAG00000021384	22334277	22562988	1	dcc	DCC netrin 1 receptor [Source:NCBI gene;Acc:569360]
Chr12	ENSCHAG00000022164	22458383	22460724	-1
Chr12	ENSCHAG00000022181	22605153	22773864	-1	atp5fa1	methyl-CpG-binding domain protein 2-like [Source:NCBI gene;Acc:105902559]
Chr12	ENSCHAG00000022395	22654373	22669725	-1	prkaa1	protein kinase, AMP-activated, alpha 1 catalytic subunit [Source:ZFIN;Acc:ZDB-GENE-030325-1]
Chr12	ENSCHAG00000022602	22671899	22677467	-1	kyat1	kynurenine aminotransferase 1 [Source:NCBI gene;Acc:105911073]
Chr12	ENSCHAG00000022743	22679778	22683527	1	surf1	SURF1 cytochrome c oxidase assembly factor [Source:ZFIN;Acc:ZDB-GENE-041108-2]
Chr12	ENSCHAG00000022753	22684156	22685151	1
Chr12	ENSCHAG00000022761	22684650	22687775	-1	RPL7A	ribosomal protein L7a [Source:HGNC Symbol;Acc:HGNC:10364]
Chr12	ENSCHAG00000022804	22690655	22695218	1	med22	mediator complex subunit 22 [Source:NCBI gene;Acc:105911093]
Chr12	ENSCHAG00000022825	22696257	22698550	-1	C9orf78	chromosome 9 open reading frame 78 [Source:HGNC Symbol;Acc:HGNC:24932]
Chr12	ENSCHAG00000022910	22699062	22723816	1	usp20	ubiquitin specific peptidase 20 [Source:NCBI gene;Acc:105911089]
Chr12	ENSCHAG00000023799	22731807	22736214	1	ptges	prostaglandin E synthase [Source:NCBI gene;Acc:105911087]
Chr12	ENSCHAG00000023900	22744817	22758584	-1	thbs4b	thrombospondin-4-B-like [Source:NCBI gene;Acc:105911071]
Chr12	ENSCHAG00000025640	22761756	22764683	1	zgc:122979	zgc:122979 [Source:ZFIN;Acc:ZDB-GENE-051127-45]
Chr12	ENSCHAG00000025643	22767518	22768690	1	hwa	huluwa [Source:NCBI gene;Acc:555985]
Chr12	ENSCHAG00000025652	22784344	22863405	1
Chr12	ENSCHAG00000025721	22806884	22835334	-1	loxhd1a	lipoxygenase homology domains 1a [Source:ZFIN;Acc:ZDB-GENE-091112-20]
Chr12	ENSCHAG00000025847	22837977	22842662	-1	tor1	torsin family 1 [Source:ZFIN;Acc:ZDB-GENE-080917-50]
Chr12	ENSCHAG00000025862	22843909	22845820	-1	nsa2	NSA2 ribosome biogenesis homolog (S. cerevisiae) [Source:ZFIN;Acc:ZDB-GENE-030131-488]
Chr12	ENSCHAG00000025865	22847473	22853156	1	spout1	SPOUT domain containing methyltransferase 1 [Source:ZFIN;Acc:ZDB-GENE-040912-53]
Chr12	ENSCHAG00000025891	22868310	22870181	-1		polyadenylate-binding protein 5-like [Source:NCBI gene;Acc:105911096]
Chr12	ENSCHAG00000025897	22871513	22872964	1	rpl28	ribosomal protein L28 [Source:NCBI gene;Acc:105911097]
Chr12	ENSCHAG00000025906	22877391	22882682	-1	pdcl	phosducin-like [Source:ZFIN;Acc:ZDB-GENE-030131-2365]
Chr12	ENSCHAG00000025911	22882794	22885135	1	rpl37	ribosomal protein L37 [Source:ZFIN;Acc:ZDB-GENE-040625-39]
Chr12	ENSCHAG00000025920	22889585	22902837	1	st8sia5	ST8 alpha-N-acetyl-neuraminide alpha-2,8-sialyltransferase 5 [Source:ZFIN;Acc:ZDB-GENE-060322-8]
Chr12	ENSCHAG00000025936	22917782	22932706	1	loxhd1a	lipoxygenase homology domains 1a [Source:ZFIN;Acc:ZDB-GENE-091112-20]
Chr12	ENSCHAG00000025959	22935533	22952346	1	LOXHD1	lipoxygenase homology domains 1 [Source:HGNC Symbol;Acc:HGNC:26521]
Chr12	ENSCHAG00000025971	22955003	22974474	-1	C18orf25	chromosome unknown open reading frame, human C18orf25 [Source:NCBI gene;Acc:105911113]
Chr12	ENSCHAG00000025974	22976835	22980259	-1	si:ch73-29c22.1	si:ch73-29c22.1 [Source:ZFIN;Acc:ZDB-GENE-091204-309]
Chr12	ENSCHAG00000025977	22982967	22986197	-1	spout1	SPOUT domain containing methyltransferase 1 [Source:NCBI gene;Acc:105911075]
Chr12	ENSCHAG00000025990	22985548	22989868	1	nsa2	NSA2 ribosome biogenesis homolog (S. cerevisiae) [Source:ZFIN;Acc:ZDB-GENE-030131-488]
Chr12	ENSCHAG00000025993	22988958	22995111	1	tor1	torsin family 1 [Source:ZFIN;Acc:ZDB-GENE-080917-50]
Chr12	ENSCHAG00000025999	22998836	23002654	-1	st6galnac6	ST6 N-acetylgalactosaminide alpha-2,6-sialyltransferase 6 [Source:NCBI gene;Acc:105911082]
Chr12	ENSCHAG00000026011	23007114	23020405	1	miga2	mitoguardin 2 [Source:NCBI gene;Acc:105911119]
Chr12	ENSCHAG00000026063	23024248	23032698	1	dolpp1	dolichyldiphosphatase 1 [Source:NCBI gene;Acc:105911074]
Chr12	ENSCHAG00000026067	23053213	23072259	1
Chr12	ENSCHAG00000026083	23078090	23105147	-1
Chr12	ENSCHAG00000002356	23112378	23113823	1	zbtb43	zinc finger and BTB domain containing 43 [Source:NCBI gene;Acc:105911083]
Chr12	ENSCHAG00000002473	23117672	23200586	1	RALGPS1	Ral GEF with PH domain and SH3 binding motif 1 [Source:HGNC Symbol;Acc:HGNC:16851]
Chr12	ENSCHAG00000003585	23157018	23167167	-1	angptl2a	angiopoietin-like 2a [Source:NCBI gene;Acc:569092]
Chr12	ENSCHAG00000003600	23206047	23211030	-1	fbxw2	F-box and WD repeat domain containing 2 [Source:NCBI gene;Acc:105911106]
Chr12	ENSCHAG00000003645	23216243	23231041	-1	ncs1a	neuronal calcium sensor 1 [Source:NCBI gene;Acc:105911079]
Chr12	ENSCHAG00000003724	23237808	23250317	-1	gpr107	G protein-coupled receptor 107 [Source:ZFIN;Acc:ZDB-GENE-061103-130]
Chr12	ENSCHAG00000003848	23251168	23262247	-1	crata	carnitine O-acetyltransferase a [Source:ZFIN;Acc:ZDB-GENE-040927-17]
Chr12	ENSCHAG00000004320	23262696	23272698	1	ptpa	protein phosphatase 2 phosphatase activator [Source:NCBI gene;Acc:105911101]
Chr12	ENSCHAG00000004832	23275144	23276055	-1	ier5l	immediate early response 5 like [Source:NCBI gene;Acc:105911076]
Chr12	ENSCHAG00000004859	23420805	23424102	1	ntmt1	N-terminal Xaa-Pro-Lys N-methyltransferase 1 [Source:NCBI gene;Acc:105911121]
Chr12	ENSCHAG00000004879	23425037	23430906	-1	ndor1	NADPH dependent diflavin oxidoreductase 1 [Source:NCBI gene;Acc:393621]
Chr12	ENSCHAG00000005132	23449947	23467148	-1	lrsam1	leucine rich repeat and sterile alpha motif containing 1 [Source:ZFIN;Acc:ZDB-GENE-060526-97]
Chr12	ENSCHAG00000005485	23468223	23472120	1	rpl12	ribosomal protein L12 [Source:NCBI gene;Acc:105911110]
Chr12	ENSCHAG00000005619	23472326	23473336	-1	pole3	DNA polymerase epsilon 3, accessory subunit [Source:NCBI gene;Acc:105911112]
Chr12	ENSCHAG00000005656	23488067	23490581	1	ccn1l1	cellular communication network factor 1, like 1 [Source:ZFIN;Acc:ZDB-GENE-050417-136]
Chr12	ENSCHAG00000005730	23496229	23507505	1	lmo4a	LIM domain only 4a [Source:ZFIN;Acc:ZDB-GENE-010702-1]
Chr12	ENSCHAG00000005749	23534841	23538173	-1	zgc:55461	tubulin beta 4B class IVb [Source:NCBI gene;Acc:105911102]
Chr12	ENSCHAG00000005894	23541527	23552905	-1
Chr12	ENSCHAG00000006452	23555751	23563930	1	fpgs	folylpolyglutamate synthase [Source:ZFIN;Acc:ZDB-GENE-040426-2781]
Chr12	ENSCHAG00000007237	23564398	23568738	1	cdk9	cyclin-dependent kinase 9 (CDC2-related kinase) [Source:ZFIN;Acc:ZDB-GENE-030131-321]
Chr12	ENSCHAG00000007287	23577984	23598735	1	CRB2	crumbs cell polarity complex component 2 [Source:HGNC Symbol;Acc:HGNC:18688]
Chr12	ENSCHAG00000007433	23604473	23698167	-1	dennd1a	DENN/MADD domain containing 1A [Source:ZFIN;Acc:ZDB-GENE-060404-6]
Chr12	ENSCHAG00000009120	23706881	23713697	1	LHX2	LIM homeobox 2 [Source:NCBI gene;Acc:105911085]
Chr12	ENSCHAG00000009167	23729159	23769771	1	nek6	NIMA related kinase 6 [Source:NCBI gene;Acc:105911108]
Chr12	ENSCHAG00000009649	23772778	23791795	-1	psmb7	proteasome 20S subunit beta 7 [Source:ZFIN;Acc:ZDB-GENE-001208-4]
Chr12	ENSCHAG00000009743	23805307	23817653	-1	NR5A1	nuclear receptor subfamily 5 group A member 1 [Source:HGNC Symbol;Acc:HGNC:7983]
Chr12	ENSCHAG00000009757	23828902	23944527	-1	NR6A1	nuclear receptor subfamily 6 group A member 1 [Source:HGNC Symbol;Acc:HGNC:7985]
Chr12	ENSCHAG00000009877	23947431	23981232	1	OLFML2A	olfactomedin like 2A [Source:NCBI gene;Acc:105911077]
Chr12	ENSCHAG00000009913	24013230	24017020	-1	rpl35	ribosomal protein L35 [Source:NCBI gene;Acc:105911123]
Chr12	ENSCHAG00000009956	24017912	24025141	1	arpc5lb	actin related protein 2/3 complex subunit 5 like [Source:HGNC Symbol;Acc:HGNC:23366]
Chr12	ENSCHAG00000010110	24031167	24065679	-1	scai	suppressor of cancer cell invasion [Source:ZFIN;Acc:ZDB-GENE-060526-57]
Chr12	ENSCHAG00000010333	24066908	24072065	-1	ppp6c	protein phosphatase 6 catalytic subunit [Source:NCBI gene;Acc:105911115]
Chr12	ENSCHAG00000010356	24116942	24225595	1	si:dkey-220k22.1	si:dkey-220k22.1 [Source:ZFIN;Acc:ZDB-GENE-060526-255]
Chr12	ENSCHAG00000010369	24185330	24185904	1
Chr12	ENSCHAG00000010417	24264136	24284466	-1	sh3glb2b	SH3-domain GRB2-like endophilin B2b [Source:ZFIN;Acc:ZDB-GENE-040426-833]
Chr12	ENSCHAG00000011429	24285264	24294295	-1	pip5kl1	phosphatidylinositol-4-phosphate 5-kinase-like 1 [Source:ZFIN;Acc:ZDB-GENE-060526-248]
Chr12	ENSCHAG00000011439	24295640	24297270	-1	dpm2	dolichyl-phosphate mannosyltransferase subunit 2, regulatory [Source:ZFIN;Acc:ZDB-GENE-030131-9093]
Chr12	ENSCHAG00000011469	24300294	24302813	-1	dpm2	dolichyl-phosphate mannosyltransferase subunit 2, regulatory [Source:ZFIN;Acc:ZDB-GENE-030131-9093]
Chr12	ENSCHAG00000011493	24307824	24359998	-1	fam102ab	family with sequence similarity 102 member Ab [Source:ZFIN;Acc:ZDB-GENE-060929-412]
Chr12	ENSCHAG00000011571	24362541	24388643	1	slc25a25b	solute carrier family 25 member 25 [Source:NCBI gene;Acc:105909188]
Chr12	ENSCHAG00000013164	24393100	24399113	1	uap1l1	UDP-N-acetylglucosamine pyrophosphorylase 1 like 1 [Source:NCBI gene;Acc:105909125]
Chr12	ENSCHAG00000013283	24399796	24402679	1	zdhhc12b	zinc finger DHHC-type containing 12 [Source:NCBI gene;Acc:105909209]
Chr12	ENSCHAG00000013440	24404610	24420299	-1	pkn3	protein kinase N3 [Source:ZFIN;Acc:ZDB-GENE-030131-1902]
Chr12	ENSCHAG00000019128	24421099	24424205	1	setb	SET nuclear proto-oncogene b [Source:ZFIN;Acc:ZDB-GENE-030131-433]
Chr12	ENSCHAG00000019172	24426169	24429946	1	wdr34	WD repeat domain 34 [Source:ZFIN;Acc:ZDB-GENE-070928-9]
Chr12	ENSCHAG00000019407	24430875	24471301	-1	sptan1	spectrin alpha, non-erythrocytic 1 [Source:ZFIN;Acc:ZDB-GENE-051113-60]
Chr12	ENSCHAG00000022991	24485058	24491074	-1
Chr12	ENSCHAG00000023015	24492737	24506139	-1	zer1	zyg-11 related, cell cycle regulator [Source:ZFIN;Acc:ZDB-GENE-040426-2307]
Chr12	ENSCHAG00000023380	24509084	24587549	1
Chr12	ENSCHAG00000023478	24544080	24550413	-1	odf2a	outer dense fiber of sperm tails 2a [Source:ZFIN;Acc:ZDB-GENE-091117-46]
Chr12	ENSCHAG00000023511	24552282	24555282	-1
Chr12	ENSCHAG00000023524	24561642	24573167	-1	zer1	zyg-11 related, cell cycle regulator [Source:ZFIN;Acc:ZDB-GENE-040426-2307]
Chr12	ENSCHAG00000023569	24625493	24671083	1
Chr12	ENSCHAG00000023656	24672231	24682437	1	lmbrd2b	LMBR1 domain containing 2b [Source:NCBI gene;Acc:335257]
Chr12	ENSCHAG00000023871	24685436	24688160	1	capslb	calcyphosine-like b [Source:ZFIN;Acc:ZDB-GENE-050417-298]
Chr12	ENSCHAG00000023878	24689176	24694079	-1	il7r	interleukin 7 receptor [Source:ZFIN;Acc:ZDB-GENE-080110-7]
Chr12	ENSCHAG00000024021	24702542	24771188	-1	myo5b	myosin VB [Source:ZFIN;Acc:ZDB-GENE-031219-7]
Chr12	ENSCHAG00000026197	24773299	24781754	-1	cfap53	cilia and flagella associated protein 53 [Source:NCBI gene;Acc:567344]
Chr12	ENSCHAG00000026200	24783173	24790510	-1
Chr12	ENSCHAG00000026229	24795276	24842217	-1	rictorb	RPTOR independent companion of MTOR, complex 2b [Source:ZFIN;Acc:ZDB-GENE-070810-5]
Chr12	ENSCHAG00000026445	24842411	24857870	-1	fybb	FYN binding protein b [Source:ZFIN;Acc:ZDB-GENE-091204-85]
Chr12	ENSCHAG00000026449	24860053	24860747	-1
Chr12	ENSCHAG00000026451	24862091	24864559	-1	ccdc80l2	coiled-coil domain containing 80 like 2 [Source:ZFIN;Acc:ZDB-GENE-091118-63]
Chr12	ENSCHAG00000026492	24868107	24909569	1	nnt	nicotinamide nucleotide transhydrogenase [Source:ZFIN;Acc:ZDB-GENE-040426-2592]
Chr12	ENSCHAG00000026910	24952684	24974856	-1	fgf10a	fibroblast growth factor 10a [Source:ZFIN;Acc:ZDB-GENE-030715-1]
Chr12	ENSCHAG00000026917	25005174	25043828	-1	rai14	retinoic acid induced 14 [Source:ZFIN;Acc:ZDB-GENE-040718-235]
Chr12	ENSCHAG00000026925	25051389	25069237	-1
Chr12	ENSCHAG00000026936	25066787	25069623	-1
Chr12	ENSCHAG00000026939	25080140	25081399	1	rxfp3	relaxin family peptide receptor 3 [Source:NCBI gene;Acc:105909011]
Chr12	ENSCHAG00000026941	25081926	25102872	-1	slc45a2	solute carrier family 45 member 2 [Source:ZFIN;Acc:ZDB-GENE-050208-97]
Chr12	ENSCHAG00000026943	25104186	25126672	-1	amacr	alpha-methylacyl-CoA racemase [Source:ZFIN;Acc:ZDB-GENE-050522-484]
Chr12	ENSCHAG00000026947	25143100	25147522	-1	btc	probetacellulin-like [Source:NCBI gene;Acc:105909354]
Chr12	ENSCHAG00000026957	25153747	25156082	1	MYL5	myosin light chain 5 [Source:NCBI gene;Acc:105909085]
Chr12	ENSCHAG00000027033	25156833	25163543	-1	hpse	heparanase [Source:ZFIN;Acc:ZDB-GENE-041111-200]
Chr12	ENSCHAG00000027047	25163361	25175483	-1	helq	helicase, POLQ like [Source:ZFIN;Acc:ZDB-GENE-060503-421]
Chr12	ENSCHAG00000027075	25175501	25177487	1	mrps18c	mitochondrial ribosomal protein S18C [Source:NCBI gene;Acc:105909231]
Chr12	ENSCHAG00000027078	25180436	25181775	-1	hspb11	heat shock protein, alpha-crystallin-related, b11 [Source:NCBI gene;Acc:796767]
Chr12	ENSCHAG00000027080	25183115	25184165	1	atp5mea	ATP synthase membrane subunit ea [Source:ZFIN;Acc:ZDB-GENE-070928-12]
Chr12	ENSCHAG00000027294	25187381	25195946	-1	pde6b	phosphodiesterase 6B [Source:NCBI gene;Acc:105909046]
Chr12	ENSCHAG00000027680	25201361	25204059	1	rbp4l	purpurin-like [Source:NCBI gene;Acc:105909220]
Chr12	ENSCHAG00000027681	25211894	25214400	1	slc26a1	solute carrier family 26 member 1 [Source:NCBI gene;Acc:105909050]
Chr12	ENSCHAG00000027682	25215490	25225790	1	zgc:86764	zgc:86764 [Source:ZFIN;Acc:ZDB-GENE-040718-435]
Chr12	ENSCHAG00000027683	25226427	25253253	-1	si:dkey-247m21.3	si:dkey-247m21.3 [Source:ZFIN;Acc:ZDB-GENE-091204-249]
Chr12	ENSCHAG00000000381	25260857	25305325	1
Chr12	ENSCHAG00000000454	25326930	25335161	1	dusp4	dual specificity phosphatase 4 [Source:ZFIN;Acc:ZDB-GENE-040426-709]
Chr12	ENSCHAG00000001309	25335455	25407186	-1	tnksa	tankyrase, TRF1-interacting ankyrin-related ADP-ribose polymerase a [Source:ZFIN;Acc:ZDB-GENE-030131-7450]
Chr12	ENSCHAG00000004528	25436338	25445689	1
Chr12	ENSCHAG00000004587	25450730	25451878	-1	ppp1r3b	protein phosphatase 1, regulatory subunit 3B [Source:NCBI gene;Acc:327285]
Chr12	ENSCHAG00000004628	25463060	25545796	1	tnksa	tankyrase, TRF1-interacting ankyrin-related ADP-ribose polymerase a [Source:ZFIN;Acc:ZDB-GENE-030131-7450]
Chr12	ENSCHAG00000004650	25562625	25591539	1	csgalnact1a	chondroitin sulfate N-acetylgalactosaminyltransferase 1a [Source:ZFIN;Acc:ZDB-GENE-121129-1]
Chr12	ENSCHAG00000004660	25611743	25613334	1	fut7	fucosyltransferase 7 (alpha (1,3) fucosyltransferase) [Source:ZFIN;Acc:ZDB-GENE-060929-997]
Chr12	ENSCHAG00000004700	25635469	25636545	-1	fut7	fucosyltransferase 7 (alpha (1,3) fucosyltransferase) [Source:ZFIN;Acc:ZDB-GENE-060929-997]
Chr12	ENSCHAG00000004713	25648422	25649498	1	fut7	fucosyltransferase 7 (alpha (1,3) fucosyltransferase) [Source:ZFIN;Acc:ZDB-GENE-060929-997]
Chr12	ENSCHAG00000004719	25659035	25660813	1
Chr12	ENSCHAG00000004723	25662909	25664130	1
Chr12	ENSCHAG00000004761	25687182	25705489	1	plpp1a	phospholipid phosphatase 1 [Source:NCBI gene;Acc:105894630]
Chr12	ENSCHAG00000004861	25706016	25856714	-1	mtrex	Mtr4 exosome RNA helicase [Source:NCBI gene;Acc:105894631]
Chr12	ENSCHAG00000007347	25756476	25891403	-1	pstpip2	proline-serine-threonine phosphatase interacting protein 2 [Source:NCBI gene;Acc:105894626]
Chr12	ENSCHAG00000007672	25757366	25768109	-1	pstpip2	proline-serine-threonine phosphatase interacting protein 2 [Source:ZFIN;Acc:ZDB-GENE-091204-90]
Chr12	ENSCHAG00000007729	25769593	25773336	-1		SUB1 regulator of transcription a [Source:ZFIN;Acc:ZDB-GENE-050522-151]
Chr12	ENSCHAG00000007748	25776883	25784594	-1	si:dkey-27b3.2	Golgi phosphoprotein 3-like [Source:NCBI gene;Acc:105894643]
Chr12	ENSCHAG00000007792	25785062	25787458	1	isl1l	islet1, like [Source:ZFIN;Acc:ZDB-GENE-040624-1]
Chr17	ENSCHAG00000005830	25599854	25658887	1	sugct	succinyl-CoA:glutarate-CoA transferase
Chr17	ENSCHAG00000006846	25815050	25842835	-1	nphp3	nephronophthisis 3
Chr17	ENSCHAG00000007217	25846961	25847821	-1	otud1	OTU deubiquitinase 1
Chr17	ENSCHAG00000007235	25873061	25882084	1	uba5	ubiquitin-like modifier activating enzyme 5
Chr17	ENSCHAG00000007460	25958340	25960377	-1	mettl4	methyltransferase like 4
Chr17	ENSCHAG00000007558	25964540	25990979	1	smchd1	structural maintenance of chromosomes flexible hinge domain containing 1
Chr17	ENSCHAG00000009907	25992602	26005951	1	emilin2b	elastin microfibril interfacer 2b
Chr17	ENSCHAG00000009970	26006635	26021421	-1		lipin 2
Chr17	ENSCHAG00000010694	26029725	26061374	-1	myom1b	myomesin 1b
Chr17	ENSCHAG00000012083	26067721	26072687	1	myl12.1	myosin regulatory light chain 2, smooth muscle minor isoform
Chr17	ENSCHAG00000012166	26097332	26102059	1	fastkd3	FAST kinase domains 3
Chr17	ENSCHAG00000012173	26102393	26107934	-1	chmp5a	charged multivesicular body protein 5
Chr17	ENSCHAG00000012227	26114969	26120259	-1	OPRK1	opioid receptor kappa 1
Chr17	ENSCHAG00000012542	26148230	26150506	1	RGS20	regulator of G protein signaling 20
Chr17	ENSCHAG00000012550	26152187	26158302	-1	lypla1	lysophospholipase 1
Chr17	ENSCHAG00000012568	26158698	26163597	1	mrpl15	mitochondrial ribosomal protein L15
Chr17	ENSCHAG00000012574	26170494	26172220	1	sox32	SRY-box transcription factor 32
Chr17	ENSCHAG00000012622	26186097	26189026	1	sox17	SRY-box transcription factor 17
Chr17	ENSCHAG00000012642	26213403	26311115	1	LYN	LYN proto-oncogene, Src family tyrosine kinase
Chr17	ENSCHAG00000012743	26233565	26322166	-1		ribosomal protein S20
Chr17	ENSCHAG00000012829	26238121	26241699	-1	plag1	pleiomorphic adenoma gene 1
Chr17	ENSCHAG00000012838	26248237	26252963	1	chchd7	coiled-coil-helix-coiled-coil-helix domain containing 7
Chr17	ENSCHAG00000012868	26254320	26262439	-1	sdr16c5b	short chain dehydrogenase/reductase family 16C, member 5b
Chr17	ENSCHAG00000012956	26265279	26357395	-1	penkb	proenkephalin b
Chr17	ENSCHAG00000013159	26320706	26322166	-1	RPS20	ribosomal protein S20
Chr17	ENSCHAG00000013211	26327069	26328813	-1	plag1	pleiomorphic adenoma gene 1
Chr17	ENSCHAG00000013250	26335324	26341640	1	chchd7	coiled-coil-helix-coiled-coil-helix domain containing 7
Chr17	ENSCHAG00000013271	26342974	26350876	-1	sdr16c5b	short chain dehydrogenase/reductase family 16C, member 5b
Chr17	ENSCHAG00000013555	26401615	26410592	1	unm_hu7910	un-named hu7910
Chr17	ENSCHAG00000013824	26412138	26415659	-1	ggh	gamma-glutamyl hydrolase (conjugase, folylpolygammaglutamyl hydrolase)
Chr17	ENSCHAG00000014122	26417999	26425303	-1	ggh	gamma-glutamyl hydrolase (conjugase, folylpolygammaglutamyl hydrolase)
Chr17	ENSCHAG00000014309	26425414	26428697	-1	ggh	gamma-glutamyl hydrolase (conjugase, folylpolygammaglutamyl hydrolase)
Chr17	ENSCHAG00000014381	26430273	26448870	1	nsmaf	neutral sphingomyelinase (N-SMase) activation associated factor
Chr17	ENSCHAG00000015969	26493511	26532425	1	slc4a2b	solute carrier family 4 member 2b
Chr17	ENSCHAG00000000713	26555638	26556827	1		mannose-specific lectin-like
Chr17	ENSCHAG00000000970	26561156	26589728	1	nrbp2b	nuclear receptor-binding protein 2-like
Chr17	ENSCHAG00000001507	26597357	26678458	1	xylb	xylulokinase homolog (H. influenzae)
Chr17	ENSCHAG00000005635	26694095	26738362	1	acvr2ba	activin A receptor type 2Ba
Chr17	ENSCHAG00000006636	26745817	26750625	1	EXOG	exo/endonuclease G
Chr17	ENSCHAG00000006779	26765994	26872298	-1	scn5lab	sodium channel, voltage gated, type V-like, alpha b
Chr17	ENSCHAG00000012331	26896309	26908326	1	wdr48a	WD repeat domain 48
Chr17	ENSCHAG00000013819	26910413	26917906	-1	gorasp1b	golgi reassembly stacking protein 1b
Chr17	ENSCHAG00000013989	26942429	26958615	1	tfr1b	transferrin receptor 1b
Chr17	ENSCHAG00000014135	26955506	26965391	1	tnk2a	tyrosine kinase, non-receptor, 2a
Chr17	ENSCHAG00000014194	26991553	27033681	1	tmtopsb	teleost multiple tissue opsin b
Chr17	ENSCHAG00000014334	27076306	27078111	1	adipoqa	adiponectin, C1Q and collagen domain containing, a
Chr17	ENSCHAG00000014386	27078526	27081327	-1	and1	actinodin1
Chr17	ENSCHAG00000014427	27087130	27087946	-1	cops9	COP9 signalosome subunit 9
Chr17	ENSCHAG00000014436	27088412	27088880	-1	otos	otospiralin
Chr17	ENSCHAG00000014447	27089974	27092438	-1	apodb	apolipoprotein D-like
Chr17	ENSCHAG00000014496	27104069	27111392	1	mynn	myoneurin
Chr17	ENSCHAG00000014506	27114599	27116332	1	lrrc34	leucine rich repeat containing 34
Chr17	ENSCHAG00000014557	27119876	27125925	-1	lrrc31	leucine rich repeat containing 31
Chr17	ENSCHAG00000014599	27129343	27136199	-1	skilb	SKI-like proto-oncogene b
Chr17	ENSCHAG00000014706	27171352	27172866	1	cldn11b	claudin-11-like
Chr17	ENSCHAG00000014740	27174795	27181298	-1	slc7a14b	solute carrier family 7 member 14b
Chr17	ENSCHAG00000014802	27196871	27198595	-1	rpl22l1	ribosomal protein L22 like 1
Chr17	ENSCHAG00000014895	27199827	27202415	-1	eif5a	eukaryotic translation initiation factor 5A2
Chr17	ENSCHAG00000015013	27208121	27252796	-1	TNIK	TRAF2 and NCK interacting kinase
Chr17	ENSCHAG00000019971	27269824	27301104	-1	pld1b	phospholipase D1b
Chr17	ENSCHAG00000023319	27308080	27310158	1	ghsrb	growth hormone secretagogue receptor type 1-like
Chr17	ENSCHAG00000023326	27312403	27341147	-1	fndc3bb	fibronectin type III domain containing 3Bb
Chr17	ENSCHAG00000023580	27380101	27387664	1	larp4b	La ribonucleoprotein 4B
Chr17	ENSCHAG00000023650	27391469	27498035	1	dip2ca	disco-interacting protein 2 homolog Ca
Chr17	ENSCHAG00000024539	27503096	27516671	-1	zmynd11	zinc finger, MYND-type containing 11
Chr17	ENSCHAG00000024695	27524156	27554759	1	vipr2	vasoactive intestinal peptide receptor 2
Chr23	ENSCHAG00000013921	15997165	16044252	1
Chr23	ENSCHAG00000014133	16076452	16078482	1
Chr23	ENSCHAG00000014327	16082691	16084625	1
Chr23	ENSCHAG00000014489	16089384	16092372	1
Chr23	ENSCHAG00000014507	16096807	16113442	-1	CHAT	choline O-acetyltransferase [Source:HGNC Symbol;Acc:HGNC:1912]
Chr23	ENSCHAG00000014922	16114927	16116474	-1	SLC18A3	probable vesicular acetylcholine transporter-A [Source:NCBI gene;Acc:105895984]
Chr23	ENSCHAG00000014933	16119838	16125292	1	pus3	pseudouridylate synthase 3 [Source:ZFIN;Acc:ZDB-GENE-030131-9433]
Chr23	ENSCHAG00000014940	16128758	16236246	-1
Chr23	ENSCHAG00000014999	16146082	16147582	-1
Chr23	ENSCHAG00000015027	16153194	16155364	-1
Chr23	ENSCHAG00000015033	16226898	16228359	-1
Chr23	ENSCHAG00000015074	16242735	16258289	-1
Chr23	ENSCHAG00000015249	16281346	16282031	-1
Chr23	ENSCHAG00000015275	16298316	16299844	-1
Chr23	ENSCHAG00000015300	16321340	16331948	-1
Chr23	ENSCHAG00000015313	16335407	16343657	1	nod2	nucleotide-binding oligomerization domain containing 2 [Source:ZFIN;Acc:ZDB-GENE-061108-4]
Chr23	ENSCHAG00000015486	16348607	16350125	1
Chr23	ENSCHAG00000015510	16356404	16357779	-1
Chr23	ENSCHAG00000015513	16361857	16372918	-1
Chr23	ENSCHAG00000015714	16381672	16386816	1
Chr23	ENSCHAG00000015729	16386933	16393333	-1
Chr23	ENSCHAG00000015829	16395170	16424958	1	sec24c	SEC24 homolog C, COPII coat complex component [Source:ZFIN;Acc:ZDB-GENE-030131-4487]
Chr23	ENSCHAG00000018622	16451748	16532127	1	CAMK2G	calcium/calmodulin-dependent protein kinase (CaM kinase) II gamma 1 [Source:ZFIN;Acc:ZDB-GENE-050913-146]
Chr23	ENSCHAG00000019350	16541097	16591625	-1	ndst2b	N-deacetylase/N-sulfotransferase (heparan glucosaminyl) 2b [Source:ZFIN;Acc:ZDB-GENE-100430-2]
Chr23	ENSCHAG00000020936	16627392	16659246	-1	si:ch73-127m5.1	si:ch73-127m5.1 [Source:ZFIN;Acc:ZDB-GENE-130531-25]
Chr23	ENSCHAG00000021005	16670590	16675218	-1
Chr23	ENSCHAG00000021007	16684233	16688777	1
Chr23	ENSCHAG00000021011	16689577	16702539	1	si:dkey-21e13.3	si:dkey-21e13.3 [Source:ZFIN;Acc:ZDB-GENE-130531-75]
Chr23	ENSCHAG00000021021	16703153	16707065	-1	syt15	synaptotagmin-15-like [Source:NCBI gene;Acc:105892756]
Chr23	ENSCHAG00000021041	16719610	16720671	1
Chr23	ENSCHAG00000021042	16725490	16730672	1	zgc:112285	zgc:112285 [Source:ZFIN;Acc:ZDB-GENE-050913-132]
Chr23	ENSCHAG00000021072	16731237	16734223	-1	timm23a	translocase of inner mitochondrial membrane 23 [Source:NCBI gene;Acc:105892801]
Chr23	ENSCHAG00000021094	16746487	16791525	-1	qki2	protein quaking-B [Source:NCBI gene;Acc:105892793]
Chr23	ENSCHAG00000021134	16826941	16828130	-1
Chr23	ENSCHAG00000021145	16838259	16844829	-1	prph2a	peripherin 2 [Source:NCBI gene;Acc:105892800]
Chr23	ENSCHAG00000021149	16846557	16847621	-1	tbcc	tubulin folding cofactor C [Source:NCBI gene;Acc:105892799]
Chr23	ENSCHAG00000021155	16848501	16858824	1	bicral	BRD4 interacting chromatin remodeling complex associated protein like [Source:ZFIN;Acc:ZDB-GENE-100716-3]
Chr23	ENSCHAG00000021195	16860987	16861527	-1
Chr23	ENSCHAG00000021207	16899170	17008647	-1	bahcc1b	BAH domain and coiled-coil containing 1b [Source:ZFIN;Acc:ZDB-GENE-100716-2]
Chr23	ENSCHAG00000021219	17072003	17098469	1	slc38a10	solute carrier family 38 member 10 [Source:ZFIN;Acc:ZDB-GENE-050309-21]
Chr23	ENSCHAG00000021252	17156224	17172205	1	fscn2b	fascin actin-bundling protein 2b, retinal [Source:ZFIN;Acc:ZDB-GENE-040426-1740]
Chr23	ENSCHAG00000021265	17173119	17179896	-1	faap100	FA core complex associated protein 100 [Source:ZFIN;Acc:ZDB-GENE-130603-100]
Chr23	ENSCHAG00000021303	17180272	17220095	1	acsf2	acyl-CoA synthetase family member 2 [Source:NCBI gene;Acc:751707]
Chr23	ENSCHAG00000021528	17199879	17209492	-1	chad	chondroadherin [Source:ZFIN;Acc:ZDB-GENE-040426-1130]
Chr23	ENSCHAG00000021531	17220881	17222310	-1	armc7	armadillo repeat containing 7 [Source:NCBI gene;Acc:105892795]
Chr23	ENSCHAG00000021534	17226061	17241970	-1	NDEL1	nuclear distribution protein nudE-like 1-A [Source:NCBI gene;Acc:105892788]
Chr23	ENSCHAG00000021554	17243795	17249029	-1	supt6h	SPT6 homolog, histone chaperone and transcription elongation factor [Source:NCBI gene;Acc:337866]
Chr23	ENSCHAG00000021558	17250463	17251784	1	arf2b	ADP-ribosylation factor 1 [Source:NCBI gene;Acc:105892790]
Chr23	ENSCHAG00000021563	17254346	17269045	1	grb7	growth factor receptor bound protein 7 [Source:ZFIN;Acc:ZDB-GENE-091118-23]
Chr23	ENSCHAG00000021577	17333380	17352788	1	SRCIN1	SRC kinase signaling inhibitor 1 [Source:HGNC Symbol;Acc:HGNC:29506]
Chr23	ENSCHAG00000021659	17356402	17362404	1
Chr23	ENSCHAG00000021660	17363903	17364910	1
Chr23	ENSCHAG00000021721	17369418	17403015	-1	FMNL1	formin like 1 [Source:HGNC Symbol;Acc:HGNC:1212]
Chr23	ENSCHAG00000024491	17426933	17428940	-1	ccr10	chemokine (C-C motif) receptor 10 [Source:ZFIN;Acc:ZDB-GENE-040718-424]
Chr23	ENSCHAG00000024495	17440637	17447407	1
Chr23	ENSCHAG00000024500	17453668	17455613	1
Chr23	ENSCHAG00000024501	17456447	17459706	-1	si:ch73-334d15.1	si:ch73-334d15.1 [Source:ZFIN;Acc:ZDB-GENE-091118-35]
Chr23	ENSCHAG00000024506	17460350	17482531	1
Chr23	ENSCHAG00000024512	17484082	17487081	-1	apnl	actinoporin-like protein [Source:ZFIN;Acc:ZDB-GENE-030131-8907]
Chr23	ENSCHAG00000024517	17487809	17490271	-1
Chr23	ENSCHAG00000024523	17499547	17507722	1	C1QL1	C1q-related factor-like [Source:NCBI gene;Acc:105892784]
Chr23	ENSCHAG00000024530	17522608	17523652	-1
Chr23	ENSCHAG00000024531	17523848	17529867	-1	dcakd	dephospho-CoA kinase domain containing [Source:NCBI gene;Acc:105892775]
Chr23	ENSCHAG00000000698	17533395	17535662	1
Chr23	ENSCHAG00000000818	17540269	17606553	1
Chr23	ENSCHAG00000000921	17547371	17548309	1
Chr23	ENSCHAG00000000935	17555013	17556141	1
Chr23	ENSCHAG00000000962	17578116	17652035	1
Chr23	ENSCHAG00000000995	17595887	17601315	1
Chr23	ENSCHAG00000001048	17606769	17608240	1
Chr23	ENSCHAG00000001079	17665717	17668854	1
Chr23	ENSCHAG00000001160	17673746	17676420	1
Chr23	ENSCHAG00000001211	17711760	17712911	-1		interferon-inducible GTPase 5-like [Source:NCBI gene;Acc:105900448]
Chr23	ENSCHAG00000001221	17720234	17721403	-1
Chr23	ENSCHAG00000001232	17727906	17729138	-1
Chr23	ENSCHAG00000001248	17737024	17745022	-1
Chr23	ENSCHAG00000001268	17782153	17783076	-1
Supplementary Table 3: Genes within inverted region and 200 kb upstream of inversion breakpoints (shaded grey). (A) Chr6 inversion. (B) Chr12 inversion. (C) Chr17 inversion. (D) Chr23 inversion.
