## Supplementary table 7 for "The origin and maintenance of supergenes contributing to ecological adaptation in Atlantic herring"

### Sheet: Sheet1
Inversion	Position	dAF	dAF_prime	REF	ALT	AA_change	geneID	Gene name	Gene description	Strand	Gene start (bp)	Gene end (bp)	Detailed description
Chr6	22595565	1	1	A	C	p.Phe1195Cys	ENSCHAG00000006035	lrp4	low density lipoprotein receptor-related protein 4 [Source:ZFIN;Acc:ZDB-GENE-130129-1]	-1	22538135	22635103	This gene encodes a member of the low-density lipoprotein receptor-related protein family. The encoded protein may be a regulator of Wnt signaling. Mutations in this gene are associated with Cenani-Lenz syndrome.
Chr6	22782084	0.966667	1	G	T	p.Arg260Ser	ENSCHAG00000009492	CRY2	cryptochrome-2-like [Source:NCBI gene;Acc:105902997]	-1	22761478	22789118	This gene encodes a flavin adenine dinucleotide-binding protein that is a key component of the circadian core oscillator complex, which regulates the circadian clock. This gene is upregulated by CLOCK/ARNTL heterodimers but then represses this upregulation in a feedback loop using PER/CRY heterodimers to interact with CLOCK/ARNTL. Polymorphisms in this gene have been associated with altered sleep…
Chr6	23117628	1	1	A	G	p.Ile1241Val	ENSCHAG00000010585	shank2a	SH3 and multiple ankyrin repeat domains 2a [Source:ZFIN;Acc:ZDB-GENE-120215-55]	1	23015435	23130028	This gene encodes a protein that is a member of the Shank family of synaptic proteins that may function as molecular scaffolds in the postsynaptic density of excitatory synapses. Shank proteins contain multiple domains for protein-protein interaction, including ankyrin repeats, and an SH3 domain. This particular family member contains a PDZ domain, a consensus sequence for cortactin SH3 domain-bi…
Chr6	23134322	0.964286	1	G	C	p.Leu425Val	ENSCHAG00000011070	cttn	cortactin [Source:ZFIN;Acc:ZDB-GENE-040715-3]	-1	23132576	23147168	This gene is overexpressed in breast cancer and squamous cell carcinomas of the head and neck. The encoded protein is localized in the cytoplasm and in areas of the cell-substratum contacts. This gene has two roles: (1) regulating the interactions between components of adherens-type junctions and (2) organizing the cytoskeleton and cell adhesion structures of epithelia and carcinoma cells. During…
Chr6	23558298	1	1	T	C	p.Leu496Ser	ENSCHAG00000023395	qser1	glutamine and serine rich 1 [Source:NCBI gene;Acc:105889110]	1	23551060	23566779	QSER1 (Glutamine And Serine Rich 1) is a Protein Coding gene. An important paralog of this gene is PRR12
Chr6	24565569	1	1	T	A	p.Asp2075Glu	ENSCHAG00000025742	zfhx3	zinc finger homeobox 3 [Source:ZFIN;Acc:ZDB-GENE-030131-7577]	1	24447221	24571140	This gene encodes a transcription factor with multiple homeodomains and zinc finger motifs, and regulates myogenic and neuronal differentiation. The encoded protein suppresses expression of the alpha-fetoprotein gene by binding to an AT-rich enhancer motif. The protein has also been shown to negatively regulate c-Myb, and transactivate the cell cycle inhibitor cyclin-dependent kinase inhibitor 1A…
Chr6	24567230	1	1	T	C	p.Leu2629Pro	ENSCHAG00000025742
Chr12	17981981	0.972222	0.972222	G	T	p.Gln205Lys	ENSCHAG00000008395	akna	AT-hook transcription factor [Source:ZFIN;Acc:ZDB-GENE-091204-170]	-1	17966999	17983297	Predicted to enable DNA binding activity. Involved in positive regulation of transcription by RNA polymerase II. Located in centrosome; cytosol; and nuclear lumen.
Chr12	17991895	1	1	C	T	p.Pro240Leu	ENSCHAG00000008417	TSSK2	testis specific serine kinase 2 [Source:HGNC Symbol;Acc:HGNC:11401]	1	17991177	17992388	TSSK2 belongs to a family of serine/threonine kinases highly expressed in testis
Chr12	18375917	0.973684	0.973684	T	C	p.Gln209Arg	ENSCHAG00000022747	ehmt1b	euchromatic histone lysine methyltransferase 1 [Source:NCBI gene;Acc:105902570]	-1	18359976	18378082	The protein encoded by this gene is a histone methyltransferase that methylates the lysine-9 position of histone H3. This action marks the genomic region packaged with these methylated histones for transcriptional repression. This protein may be involved in the silencing of MYC- and E2F-responsive genes and therefore could play a role in the G0/G1 cell cycle transition. Defects in this gene are a…
Chr12	18405596	1	1	G	T	p.Leu219Met	ENSCHAG00000025627	arrdc1b	arrestin domain containing 1b [Source:ZFIN;Acc:ZDB-GENE-080515-2]	-1	18401761	18447585	Enables several functions, including arrestin family protein binding activity; ubiquitin ligase-substrate adaptor activity; and ubiquitin protein ligase binding activity. Involved in several processes, including cellular protein metabolic process; extracellular vesicle biogenesis; and negative regulation of Notch signaling pathway. Located in cytoplasmic vesicle; extracellular vesicle; and plasma…
Chr12	18861999	1	1	T	G	p.Glu663Ala	ENSCHAG00000025935	gsna	gelsolin a [Source:ZFIN;Acc:ZDB-GENE-030131-9653]	-1	18860366	18884012	The protein encoded by this gene binds to the "plus" ends of actin monomers and filaments to prevent monomer exchange. The encoded calcium-regulated protein functions in both assembly and disassembly of actin filaments. Defects in this gene are a cause of familial amyloidosis Finnish type (FAF). Multiple transcript variants encoding several different isoforms have been found for this gene.
Chr12	19408903	0.970588	0.970588	C	G	p.Glu380Asp	ENSCHAG00000027125	dnai1.2	dynein, axonemal, intermediate chain 1, paralog 2 [Source:ZFIN;Acc:ZDB-GENE-070112-1302]	-1	19381750	19414522	This gene encodes a member of the dynein intermediate chain family. The encoded protein is part of the dynein complex in respiratory cilia. The inner- and outer-arm dyneins, which bridge between the doublet microtubules in axonemes, are the force-generating proteins responsible for the sliding movement in axonemes. The intermediate and light chains, thought to form the base of the dynein arm, hel…
Chr12	20911785	1	1	T	C	p.Ile257Val	ENSCHAG00000027524	lrrc8aa	leucine rich repeat containing 8 VRAC subunit A [Source:NCBI gene;Acc:105902551]	-1	20907387	20912563	This gene encodes a protein belonging to the leucine-rich repeat family of proteins, which are involved in diverse biological processes, including cell adhesion, cellular trafficking, and hormone-receptor interactions. This family member is a putative four-pass transmembrane protein that plays a role in B cell development. Defects in this gene cause autosomal dominant non-Bruton type agammaglobul…
Chr12	21288671	0.973684	0.973684	C	G	p.Val1523Leu	ENSCHAG00000003789		zmp:0000000846 [Source:ZFIN;Acc:ZDB-GENE-130530-849]	-1	21277831	21318489
Chr12	21749964	0.964286	1	T	C	p.Gln30Arg	ENSCHAG00000012545			-1	21746557	21750387
Chr12	23072092	0.961538	1	T	A	p.Trp2245Arg	ENSCHAG00000026067			1	23053213	23072259
Chr12	25328931	0.973684	0.973684	T	C	p.Ser178Pro	ENSCHAG00000000454	dusp4	dual specificity phosphatase 4 [Source:ZFIN;Acc:ZDB-GENE-040426-709]	1	25326930	25335161	The protein encoded by this gene is a member of the dual specificity protein phosphatase subfamily. These phosphatases inactivate their target kinases by dephosphorylating both the phosphoserine/threonine and phosphotyrosine residues. They negatively regulate members of the mitogen-activated protein (MAP) kinase superfamily (MAPK/ERK, SAPK/JNK, p38), which are associated with cellular proliferati…
Chr12	25328980	0.973684	0.973684	T	C	p.Leu194Pro	ENSCHAG00000000454
Chr12	25337708	0.972222	0.972222	G	T	p.Pro1041Thr	ENSCHAG00000001309	tnksa	tankyrase, TRF1-interacting ankyrin-related ADP-ribose polymerase a [Source:ZFIN;Acc:ZDB-GENE-030131-7450]	-1	25335455	25407186	Enables histone binding activity; pentosyltransferase activity; and zinc ion binding activity. Involved in several processes, including negative regulation of maintenance of mitotic sister chromatid cohesion, telomeric; protein ADP-ribosylation; and regulation of nucleobase-containing compound metabolic process. Acts upstream of or within peptidyl-serine phosphorylation; peptidyl-threonine phosph…
Chr17	26037317	0.966667	1	T	C	p.Met982Val	ENSCHAG00000010694	myom1b	myomesin 1b [Source:ZFIN;Acc:ZDB-GENE-080416-2]	-1	26029725	26061374	The giant protein titin, together with its associated proteins, interconnects the major structure of sarcomeres, the M bands and Z discs. The C-terminal end of the titin string extends into the M line, where it binds tightly to M-band constituents of apparent molecular masses of 190 kD (myomesin 1) and 165 kD (myomesin 2). This protein, myomesin 1, like myomesin 2, titin, and other myofibrillar p…
Chr17	27308657	0.966667	1	T	G	p.Phe68Val	ENSCHAG00000023319	ghsrb	growth hormone secretagogue receptor type 1-like [Source:NCBI gene;Acc:105894704]	1	27308080	27310158	This gene encodes a member of the G-protein coupled receptor family. The encoded protein may play a role in energy homeostasis and regulation of body weight. Two identified transcript variants are expressed in several tissues and are evolutionary conserved in fish and swine. One transcript, 1a, excises an intron and encodes the functional protein; this protein is the receptor for the Ghrelin liga…
Chr23	16856796	0.96875	0.96875	A	C	p.Thr910Pro	ENSCHAG00000021155	bicral	BRD4 interacting chromatin remodeling complex associated protein like [Source:ZFIN;Acc:ZDB-GENE-100716-3]	1	16848501	16858824	Predicted to be involved in positive regulation of transcription, DNA-templated. Part of SWI/SNF complex.
Chr23	17174707	0.966667	0.966667	C	T	p.Val594Ile	ENSCHAG00000021265	faap100	FA core complex associated protein 100 [Source:ZFIN;Acc:ZDB-GENE-130603-100]	-1	17173119	17179896	FAAP100 is a component of the Fanconi anemia core complex and is required for core complex stability and FANCD2 monoubiquitination
Chr23	17257203	0.96875	0.96875	G	C	p.Ala60Pro	ENSCHAG00000021563	grb7	growth factor receptor bound protein 7 [Source:ZFIN;Acc:ZDB-GENE-091118-23]	1	17254346	17269045	The product of this gene belongs to a small family of adapter proteins that are known to interact with a number of receptor tyrosine kinases and signaling molecules. This gene encodes a growth factor receptor-binding protein that interacts with epidermal growth factor receptor (EGFR) and ephrin receptors. The protein plays a role in the integrin signaling pathway and cell migration by binding wit…
Supplementary Table 7: Information on the non-synonymous SNPs showing extreme differentitaion (dAF > 0.95) in the inversion regions.
